# A genome-wide screen in macrophages identifies new regulators of IFNγ-inducible MHCII that contribute to T cell activation

**DOI:** 10.1101/2020.08.12.248252

**Authors:** Michael C. Kiritsy, Laurisa M. Ankley, Justin D. Trombley, Gabrielle P. Huizinga, Audrey E. Lord, Pontus Orning, Roland Elling, Katherine A. Fitzgerald, Andrew J. Olive

## Abstract

Cytokine-mediated activation of host immunity is central to the control of pathogens. A key cytokine in protective immunity is interferon-gamma (IFNγ), which is a potent activator of antimicrobial and immunomodulatory effectors within the host. A major role of IFNγ is to induce major histocompatibility complex class II molecules (MHCII) on the surface of cells, which is required for CD4^+^ T cell activation. Despite its central role in host immunity, the complex and dynamic regulation of IFNγ-induced MHCII is not well understood. Here, we integrated functional genomics and transcriptomics to comprehensively define the genetic control of IFNγ-mediated MHCII surface expression in macrophages. Using a genome-wide CRISPR-Cas9 library we identified genes that control MHCII surface expression, many of which have yet to be associated with MHCII. Mechanistic studies uncovered two parallel pathways of IFNγ-mediated MHCII control that require the multifunctional glycogen synthase kinase 3 beta (GSK3β) or the mediator complex subunit MED16. Both pathways are necessary for IFNγ-mediated induction of the MHCII transactivator CIITA, MHCII expression, and CD4^+^ T cell activation. Using transcriptomic analysis, we defined the regulons controlled by GSK3β and MED16 in the presence and absence of IFNγ and identified unique networks of the IFNγ-mediated transcriptional landscape that are controlled by each gene. Our analysis suggests GSK3β and MED16 control distinct aspects of the IFNγ-response and are critical for macrophages to respond appropriately to IFNγ. Our results define previously unappreciated regulation of MHCII expression that is required to control CD4^+^ T cell responses by macrophages. These discoveries will aid in our basic understanding of macrophage-mediated immunity and will shed light on mechanisms of failed adaptive responses pervasive in infectious disease, autoimmunity, and cancer.
