## Supplemental Table 3 for "A genome-wide screen in macrophages identifies new regulators of IFNγ-inducible MHCII that contribute to T cell activation"

### Sheet: Sheet1
Primer Name	Sequence
Arl8aForward_1_KO	CACCGCAGCATCCACCATATACCTG
Arl8aForward_2_KO	CACCGACATGCGAAAAATCACCAAA
Arl8aReverse_1_KO	AAACCAGGTATATGGTGGATGCTGC
Arl8aReverse_2_KO	AAACTTTGGTGATTTTTCGCATGTC
Gsk3a-1F-KO	CACCGGGGTCCACAAGCAAATTCTG
Gsk3a-1R-KO	AAACCAGAATTTGCTTGTGGACCCC
Gsk3a-2F-KO	CACCGTACCTTGATGTAGATGATAG
Gsk3a-2R-KO	AAACCTATCATCTACATCAAGGTAC
Gsk3bForward_1_KO	CACCGACTGTAACATAGTCCGACTG
Gsk3bForward_2_KO	CACCGCTGTATCAGGATCCAACAAG
Gsk3bReverse_1_KO	AAACCAGTCGGACTATGTTACAGTC
Gsk3bReverse_2_KO	AAACCTTGTTGGATCCTGATACAGC
Hexim1Forward_1_KO	CACCGACAGGCATTCGTCTGCAATG
Hexim1Forward_2_KO	CACCGAGCTGGGCAAGAAAAAACAT
Hexim1Reverse_1_KO	AAACCATTGCAGACGAATGCCTGTC
Hexim1Reverse_2_KO	AAACATGTTTTTTCTTGCCCAGCTC
Hspa13Forward_1_KO	CACCGAAATACACCAACCGAACAGT
Hspa13Forward_2_KO	CACCGGACAATTCATCAGTCTGCCC
Hspa13Reverse_1_KO	AAACACTGTTCGGTTGGTGTATTTC
Hspa13Reverse_2_KO	AAACGGGCAGACTGATGAATTGTCC
Leprotl1Forward_1_KO	CACCGGACGTACTTGTATATCGGAA
Leprotl1Forward_2_KO	CACCGCACCACAGGCATCGTCGTCT
Leprotl1Reverse_1_KO	AAACTTCCGATATACAAGTACGTCC
Leprotl1Reverse_2_KO	AAACAGACGACGATGCCTGTGGTGC
Med1-1F-KO	CACCGAGGTGTATCCAGCGCGTCAG
Med1-1R-KO	AAACCTGACGCGCTGGATACACCTC
Med1-2F-KO	CACCGCCAACCAACACCTTTCCGGG
Med1-2R-KO	AAACCCCGGAAAGGTGTTGGTTGGC
Med12-1F-KO	CACCGCATATCTTTACAGTACTCAG
Med12-1R-KO	AAACCTGAGTACTGTAAAGATATGC
Med12-2F-KO	CACCGTGAAGGTTCTGAATCGCAAG
Med12-2R-KO	AAACCTTGCGATTCAGAACCTTCAC
Med16Forward_1_KO	CACCGGACCTACGCAATGATGACCA
Med16Forward_2_KO	CACCGGGTGCAGCGCATAAACAGTG
Med16Reverse_1_KO	AAACTGGTCATCATTGCGTAGGTCC
Med16Reverse_2_KO	AAACCACTGTTTATGCGCTGCACCC
Med17-1F-KO	CACCGAATTCAATACAGTCCACAGA
Med17-1R-KO	AAACTCTGTGGACTGTATTGAATTC
Med17-2F-KO	CACCGCCTTTGCCCAAATCCAAGCC
Med17-2R-KO	AAACGGCTTGGATTTGGGCAAAGGC
Ppm1bForward_1_KO	CACCGACTCTCGAGCTGTTCTGTGT
Ppm1bForward_2_KO	CACCGCTGGGATGTGATGAGCAATG
Ppm1bReverse_1_KO	AAACACACAGAACAGCTCGAGAGTC
Ppm1bReverse_2_KO	AAACCATTGCTCATCACATCCCAGC
Rfx5Forward_1_KO	CACCGACATAATGACCGTTCTCGAG
Rfx5Forward_2_KO	CACCGAGAGCGTCTATGATGCCTAT
Rfx5Reverse_1_KO	AAACCTCGAGAACGGTCATTATGTC
Rfx5Reverse_2_KO	AAACATAGGCATCATAGACGCTCTC
Rnf215Forward_1_KO	CACCGAAACGGAACTCACTGCAGAA
Rnf215Forward_2_KO	CACCGCGGAGCCCGCTCAGTGCGAG
Rnf215Reverse_1_KO	AAACTTCTGCAGTGAGTTCCGTTTC
Rnf215Reverse_2_KO	AAACCTCGCACTGAGCGGGCTCCGC
Senp1Forward_1_KO	CACCGTGAGTGATAATCTGGACGAT
Senp1Forward_2_KO	CACCGGAGCTCGGGAAAGATTGCGC
Senp1Reverse_1_KO	AAACATCGTCCAGATTATCACTCAC
Senp1Reverse_2_KO	AAACGCGCAATCTTTCCCGAGCTCC
Sirt1Forward_1_KO	CACCGCGGTATCTATGCTCGCCTTG
Sirt1Forward_2_KO	CACCGATAGCTTTGTCAGATAAGGA
Sirt1Reverse_1_KO	AAACCAAGGCGAGCATAGATACCGC
Sirt1Reverse_2_KO	AAACTCCTTATCTGACAAAGCTATC
Ssfa2Forward_1_KO	CACCGAGTCAGCATTCCGATAGCAG
Ssfa2Forward_2_KO	CACCGAAGCAAGGAACTGAACACGA
Ssfa2Reverse_1_KO	AAACCTGCTATCGGAATGCTGACTC
Ssfa2Reverse_2_KO	AAACTCGTGTTCAGTTCCTTGCTTC
StrapForward_1_KO	CACCGTAAGCACATTGTCAAGACTG
StrapForward_2_KO	CACCGCGATAAACAGATCCTTTCAG
StrapReverse_1_KO	AAACCAGTCTTGACAATGTGCTTAC
StrapReverse_2_KO	AAACCTGAAAGGATCTGTTTATCGC
Tax1bp1Forward_1_KO	CACCGAATAAACAAACTTTCAGACC
Tax1bp1Forward_2_KO	CACCGAGGCTTTGATATGTCAACAA
Tax1bp1Reverse_1_KO	AAACGGTCTGAAAGTTTGTTTATTC
Tax1bp1Reverse_2_KO	AAACTTGTTGACATATCAAAGCCTC
Tfap4Forward_1_KO	CACCGTGGACAAGGAGCGCTCCGTG
Tfap4Forward_2_KO	CACCGCATGTACCCGGAAAAACTCA
Tfap4Reverse_1_KO	AAACCACGGAGCGCTCCTTGTCCAC
Tfap4Reverse_2_KO	AAACTGAGTTTTTCCGGGTACATGC
VimForward_1_KO	CACCGTGCCGAGGACCGGGTCACAT
VimForward_2_KO	CACCGGAACACCCGCACCAACGAGA
VimReverse_1_KO	AAACATGTGACCCGGTCCTCGGCAC
VimReverse_2_KO	AAACTCTCGTTGGTGCGGGTGTTCC
RFX5_Forward_RTPCR	ACCTGATGCTAAGAGCCCCAA
RFX5_Forward_RTPCR	GTCGTTGTCCGAGAATTTCTGTA
MED16-1_Forward_RTPCR	GCCTATGTGTGCGAATGGGA
MED16-1_Forward_RTPCR	GATCATGTGTGTCAGATCCTGG
GSK3B_Forward_RTPCR	TGGCAGCAAGGTAACCACAG
GSK3B_Forward_RTPCR	CGGTTCTTAAATCGCTTGTCCTG
H2AA_Forward_RTPCR	TGGGAGTCTTGACTAAGAGGTC
H2AA_Forward_RTPCR	CTGACTTGCTATTTCTGAGCCAT
CIITA_Forward_RTPCR	CAGGCTCCCACGGTAGAGA
CIITA_Forward_RTPCR	GGTAGAGATGTAGGGGGTCGG
GAPDH_Forward_RTPCR	AGGTCGGTGTGAACGGATTTG
GAPDH_Forward_RTPCR	TGTAGACCATGTAGTTGAGGTCA
MED16-1_Forward_TIDE	TATGTGTGCGAATGGGAGAAGT
MED16-1_Forward_TIDE	GGCCTCTCAAAACCCTCTAACT
GSK3B_Forward_TIDE	TTACCTTTCTCCCCTTACTCCC
GSK3B_Forward_TIDE	GAGGTTATTCCCACGAGAACAG
